# Lipid network and moiety analysis for revealing enzymatic dysregulation and mechanistic alterations from lipidomics data

**DOI:** 10.1101/2022.02.04.479101

**Authors:** Tim D. Rose, Nikolai Köhler, Lisa Falk, Lucie Klischat, Olga E. Lazareva, Josch K. Pauling

## Abstract

Lipidomics is of growing importance for clinical and biomedical research due to many associations between lipid metabolism and diseases. The discovery of these associations is facilitated by improved lipid identification and quantification. Sophisticated computational methods are advantageous for interpreting such large-scale data for understanding metabolic processes and their underlying (patho)mechanisms. To generate hypothesis about these mechanisms, the combination of metabolic networks and graph algorithms is a powerful option to pinpoint molecular disease drivers and their interactions. Here we present LINEX^2^ (Lipid Network Explorer), a lipid network analysis framework that fuels biological interpretation of alterations in lipid compositions. By integrating lipid-metabolic reactions from public databases we generate dataset-specific lipid interaction networks. To aid interpretation of these networks we present an enrichment graph algorithm that infers changes in enzymatic activity in the context of their multispecificity from lipidomics data. Our inference method successfully recovered the MBOAT7 enzyme from knock-out data. Furthermore, we mechanistically interpret lipidomic alterations of adipocytes in obesity by leveraging network enrichment and lipid moieties. We address the general lack of lipidomics data mining options to elucidate potential disease mechanisms and make lipidomics more clinically relevant.

**Graphical Abstract:** 

LINEX^2^ (Lipid Network Explorer) is a framework to visualize and analyze quantitative lipidomics data. The included algorithms offer new perspectives on the lipidome and can propose potential mechanisms of dysregulation.

- Using the Reactome and Rhea databases, a comprehensive set of lipid class reactions is included and utilized to map the lipidome on custom data-specific networks.
- With a novel network enrichment method, enzymatic dysregulation can be recovered from lipidomics data.
- We validate its usability on data with a central lipid enzymatic deficiency.
- LINEX^2^ is the first tool capable of such analysis and includes complimentary analysis options for structural lipid analysis. It is freely available as a web service (https://exbio.wzw.tum.de/linex2).
