## Supplementary material for "Lipid network and moiety analysis for revealing enzymatic dysregulation and mechanistic alterations from lipidomics data": SupplementaryTableS1.csv

Lipid category	Lipid class	Lipid class number	Abbreviation	AltAbb	Example MS1	Example MS2	HeadGroup	PotentialFAs	FAs	Ether	Lipid Class	has_long_chain_base	backbone
Fatty acyls	Acyl-Coenzyme A	1	ACoA		ACoA 18:1	ACoA 18:1	ACoA	-	-	-	0	0	-
Fatty acyls	Acylcarnitine	2	ACar		ACar 18:1	ACar 18:1	ACar	-	-	-	0	0	-
Fatty acyls	N-acylethanolamine	3	NAE		NAE 36:2		NAE	-	-	-	0	0	-
Fatty acyls	Non-esterified fatty acid	4	NEFA		NEFA 18:1		NEFA	-	-	-	0	0	-
Glycerolipids	Diacylglycerol	5	DG	DAG	DAG 36:2	DAG 18:1-18:1		3	2	0	1	0
Glycerolipids	Dihexosyldiacylglycerol	6	DGDG		DGDG 36:2		DG	2	2	0	1	0
Glycerolipids	Trihexosyldiacylglycerol	6	TGDG		TGDG 36:2		TG	2	2	0	1	0
Glycerolipids	Dihexosylmonoacylglycerol	7	DGMG		DGMG 36:2		DG	2	1	0	1	0
Glycerolipids	Ether diacylglycerol	8	DG O-	DAG O-	DAG O- 36:2	DAG O-18:1/18:1		3	2	1	1	0
Glycerolipids	Ether monoacylglycerol	9	MG O-	MAG O-	MAG O-18:1			3	1	1	1	0
Glycerolipids	Ether triacylglycerol	10	TG O-	TAG O-	TAG O-54:3			3	3	1	1	0
Glycerolipids	Monoacylglycerol	11	MG	MAG	MAG 18:1			3	1	0	1	0
Glycerolipids	Monohexosyldiacylglycerol	12	MGDG		MGDG 36:2		MG	2	2	0	1	0
Glycerolipids	Ether Monohexosyldiacylglycerol	12	MGDG O-		MGDG O- 36:2		MG	2	2	1	1	0
Glycerolipids	Monohexosylmonoacylglycerol	13	MGMG		MGMG 36:2		MG	2	1	0	1	0
Glycerolipids	Ether Monohexosylmonoacylglycerol		MGMG O-				MG	2	1	1	1	0
Glycerolipids	Sulfoquinovosyl diacylglycerol	14	SQDG		SQDG 36:2		SQ	2	2	0	1	0
Glycerolipids	Ether Sulfoquinovosyl diacylglycerol		SQDG O-		SQDG O- 36:2		SQ	2	2	1	1	0
Glycerolipids	Sulfoquinovosyl monoacylglycerol	15	SQMG		SQMG 36:2		SQ	2	1	0	1	0
Glycerolipids	Triacylglycerol	16	TG	TAG	TAG 54:3	TAG 18:1-18:1-18:1		3	3	0	1	0
Glycerophospholipids	Bismonoacylglycerophosphate	17	BMP		BMP 36:2		BMP	4	2	0	1	0
Glycerophospholipids	Cardiolipin	18	CL		CL 72:4	CL 18:1-18:1-18:1-18:1	CL	4	4	0	1	0	3 glycerol
Glycerophospholipids	CDP-diacylglycerol	19	CDPDAG		CDPDAG 36:2		CDP	2	2	0	1	0
Glycerophospholipids	Diacylglycerol pyrophosphate	20	DGPP		DGPP 36:2		PP	2	2	0	1	0
Glycerophospholipids	Dimethylphosphatidylethanolamine	21	DMPE		DMPE 36:2	DMPE 18:1-18:1	DMPE	2	2	0	1	0
Glycerophospholipids	Ether lysophophatidylcholine	22	LPC O-	LPCO/LPCP	LPC O-18:1	LPC O-18:1	PC	2	1	1	1	0
Glycerophospholipids	Ether lysophosphatidic acid	23	LPA O-	LPAO/LPAP	LPA O-18:1	LPA O-18:1	P	2	1	1	1	0
Glycerophospholipids	Ether lysophosphatidylethanolamine	24	LPE O-	LPEO/LPEP	LPE O-18:1	LPE O-18:1	PE	2	1	1	1	0
Glycerophospholipids	Ether phosphatidic acid	25	PA O-	PAO/PAP	PA O-36:1	PA O-18:1/18:1	P	2	2	1	1	0
Glycerophospholipids	Ether phosphatidylcholine	26	PC O-	PCO/PCP	PC O-36:2	PC O-18:1/18:1	PC	2	2	1	1	0
Glycerophospholipids	Ether phosphatidylethanolamine	27	PE O-	PEO/PEP	PE O-36:2	PE O-18:1/18:1	PE	2	2	1	1	0
Glycerophospholipids	Ether Phosphatidylserine		PS O-				PS	2	2	1	1	0
Glycerophospholipids	Ether Phosphatidylglycerol		PG O-				PG	2	2	1	1	0
Glycerophospholipids	Lyso-CDP-diacylglycerol	28	LCDPDAG		LCDPDAG 18:1	LCDPDAG 18:1	CDP	2	1	0	1	0
Glycerophospholipids	Lysodimethylphosphatidylethanolamine	29	LDMPE		LDMPE 18:1	LDMPE 18:1	DMPE	2	1	0	1	0
Glycerophospholipids	Lysomonomethylphosphatidylethanolamine	30	LMMPE		LMMPE 18:1	LMMPE 18:1	MMPE	2	1	0	1	0
Glycerophospholipids	Lysophophatidylcholine	31	LPC		LPC 18:1	LPC 18:1	PC	2	1	0	1	0
Glycerophospholipids	Lysophosphatidic acid	32	LPA		LPA 18:1	LPA 18:1	P	2	1	0	1	0
Glycerophospholipids	Lysophosphatidylethanolamine	33	LPE		LPE 18:1	LPE 18:1	PE	2	1	0	1	0
Glycerophospholipids	Lysophosphatidylglycerol	34	LPG		LPG 18:1	LPG 18:1	PG	2	1	0	1	0
Glycerophospholipids	Lysophosphatidylinositol	35	LPI		LPI 18:1	LPI 18:1	PI	2	1	0	1	0
Glycerophospholipids	Lysophosphatidylinositol- mannosideinositolphosphate	36	LPIMIP		LPIMIP 18:1	LPIMIP 18:1	PIMIP	2	1	0	1	0
Glycerophospholipids	Lysophosphatidylinositol-glucosamine	37	LPIN		LPIN 18:1	LPIN 18:1	PIN	2	1	0	1	0
Glycerophospholipids	Lysophosphatidylinositolmannoside	38	LPIM		LPIM 18:1	LPIM 18:1	PIM	2	1	0	1	0
Glycerophospholipids	Lysophosphatidylserine	39	LPS		LPS 18:1	LPS 18:1	PS	2	1	0	1	0
Glycerophospholipids	Lysyl-phosphatidylglycerol	40	LysylPG		LysylPG 36:2		LysylIPG	2	2	0	1	0
Glycerophospholipids	Monolysocardiolipin	41	MLCL		MLCL 54:3		CL	4	3	0	1	0	3 glycerol
Glycerophospholipids	Dilysocardiolipin		DLCL		DLCL 54:3		CL	4	2	0	1	0	3 glycerol
Glycerophospholipids	Monomethylphosphatidylethanolamine	42	MMPE		MMPE 36:2	MMPE 18:1-18:1	MMPE	2	2	0	1	0
Glycerophospholipids	N-acylphosphatidylethanolamine	43	NAPE		NAPE 36:2		PE	3	3	0	1	0
Glycerophospholipids	N-acyllysophosphatidylethanolamine	43	NALPE		NALPE 36:2		PE	3	2	0	1	0
Glycerophospholipids	Ether N-acyllysophosphatidylethanolamine	43	NALPE O-		NALPE 36:3		PE	3	2	1	1	0
Glycerophospholipids	Ether N-acylphosphatidylethanolamine	43	NAPE O-		NAPE 36:2		PE	3	3	1	1	0
Glycerophospholipids	Phosphatidic acid	44	PA		PA 36:2	PA 18:1-18:1	P	2	2	0	1	0
Glycerophospholipids	Phosphatidylglycerol phosphate	45	PGP		PGP 36:2		PGP	2	2	0	1	0
Glycerophospholipids	LysoPhosphatidylglycerol phosphate	45	LPGP		PGP 36:2		PGP	2	1	0	1	0
Glycerophospholipids	Phosphatidylcholine	46	PC		PC 36:2	PC 18:1-18:1	PC	2	2	0	1	0
Glycerophospholipids	Phosphatidylethanolamine	47	PE		PE 36:2	PE 18:1-18:1	PE	2	2	0	1	0
Glycerophospholipids	Phosphatidylglycerol	48	PG		PG 36:2	PG 18:1-18:1	PG	2	2	0	1	0
Glycerophospholipids	Phosphatidylinositol	49	PI		PI 36:2	PI 18:1-18:1	PI	2	2	0	1	0
Glycerophospholipids	Phosphatidylinositol mannoside	50	PIM		PIM 36:2	PIM 18:1-18:1	PIM	2	2	0	1	0
Glycerophospholipids	Phosphatidylinositol mannoside inositol phosphate	51	PIMIP		PIMIP 36:2	PIMIP 18:1-18:1	PIMIP	2	2	0	1	0
Glycerophospholipids	Phosphatidylinositol-glucosamine	52	PIN		PIN 36:2	PIN 18:1-18:1	PIN	2	2	0	1	0
Glycerophospholipids	Phosphatidylinositolbisphosphate	53	PIP2		PIP2 36:2		PIP2	2	2	0	1	0
Glycerophospholipids	Phosphatidylinositolphosphate	54	PIP		PIP 36:2		PIP	2	2	0	1	0
Glycerophospholipids	Phosphatidylinositoltrisphosphate	55	PIP3		PIP3 36:2		PIP3	2	2	0	1	0
Glycerophospholipids	Phosphatidylserine	56	PS		PS 36:2	PS 18:1-18:1	PS	2	2	0	1	0
Glycerophospholipids	Plasmanylphosphatidylethanolamine	58b	PE O-a		PE O-a 36:2	PE O-18:1a/18:1	PE	2	2	1	1	0
Glycerophospholipids	Plasmenylphosphatidylethanolamine	58c	PE O-p		PE O-p 36:2	PE O-18:1p/18:1	PE	2	2	1	1	0
Prenol lipids	Dolichol	59	Dol-		Dol-80		Dol-			0	0		isoprene
Prenol lipids	Dolichol phosphate	60	DolP-		DolP-80		DolP-			0	0		isoprene
Prenol lipids	Dolichol phosphate hexose	61	DolPHex-		DolPHex-80		DolPHex-			0	0		isoprene
Sphingolipids	Ceramide phosphate	62	CerP		CerP 36:1;2		P	2	2	0	1	1	sphingoid
Sphingolipids	Dihexosylceramide	63	Hex2Cer		Hex2Cer 36:2;2	Hex2Cer 18:1;2/18:1	Hex2	2	2	0	1	1	sphingoid
Sphingolipids	Ethanolaminephosphoceramide	64	EPC		EPC 36:1;2		EP	2	2	0	1	1	sphingoid
Sphingolipids	Ganglioside GA1		GA1				GA1	2	2	0	1	1	sphingoid
Sphingolipids	Ganglioside GD1	65	GD1		GD1 36:2;2		GD1	2	2	0	1	1	sphingoid
Sphingolipids	Ganglioside GD2	66	GD2		GD2 36:2;2		GD2	2	2	0	1	1	sphingoid
Sphingolipids	Ganglioside GD3	67	GD3		GD3 36:2;2		GD3	2	2	0	1	1	sphingoid
Sphingolipids	Ganglioside GM1	68	GM1		GM1 36:2;2		GM1	2	2	0	1	1	sphingoid
Sphingolipids	Ganglioside GM2	69	GM2		GM2 36:2;2		GM2	2	2	0	1	1	sphingoid
Sphingolipids	Ganglioside GM3	70	GM3		GM3 36:2;2		GM3	2	2	0	1	1	sphingoid
Sphingolipids	Ganglioside GT1	71	GT1		GT1 36:2;2		GT1	2	2	0	1	1	sphingoid
Sphingolipids	Ganglioside GT2	72	GT2		GT2 36:2;2		GT2	2	2	0	1	1	sphingoid
Sphingolipids	Ganglioside GT3	73	GT3		GT3 36:2;2		GT3	2	2	0	1	1	sphingoid
Sphingolipids	Ganglioside GQ3	73	GQ3		GQ3 36:2;2		GQ3	2	2	0	1	1	sphingoid
Sphingolipids	Ganglioside GQ2		GQ2				GQ2	2	2	0	1	1	sphingoid
Sphingolipids	Ganglioside GQ1		GQ1				GQ1	2	2	0	1	1	sphingoid
Sphingolipids	Ganglioside GP3/2/1	73	GP3/2/1		GP3 36:2;2		GP3	2	2	0	1	1	sphingoid
Sphingolipids	Hexosylceramide	74	HexCer		HexCer 36:2;2	HexCer 18:1;2/18:1	Hex	2	2	0	1	1	sphingoid
Sphingolipids	Lysoinositolphosphoceramide	75	LIPC		LIPC 18:1;2		IP	2	1	0	1	1	sphingoid
Sphingolipids	Lysomonohexosylceramide	76	LHexCer		LHexCer 18:1;2		Hex	2	1	0	1	1	sphingoid
Sphingolipids	Inositolphosphoceramide	77	IPC		IPC 36:1;2	IPC 18:0;3/26:0;1	IP	2	2	0	1	1	sphingoid
Sphingolipids	Long-chain base	78	LCB		LCB 18:1;2			2	1	0	1	1	sphingoid
Sphingolipids	Long-chain base phosphate	79	LCBP	SBP	LCBP 18:1;2		P	2	1	0	1	1	sphingoid
Sphingolipids	Lysosphingomyelin	80	LSM		LSM 18:1;2	LSM 18:1;2	PC	2	1	0	1	1	sphingoid
Sphingolipids	Mannosyldiinositolphosphoceramide	81	M(IP)2C		M(IP)2C 36:2;2	M(IP)2C 18:0;3/26:0;1	M(IP)2	2	2	0	1	1	sphingoid
Sphingolipids	Mannosylinositolphosphoceramide	82	MIPC		MIPC 36:2;2	MIPC 18:0;3/26:0;1	MIP	2	2	0	1	1	sphingoid
Sphingolipids	Sphingomyelin	83	SM		SM 36:2;2	SM 18:1;2/18:1	PC	2	2	0	1	1	sphingoid
Sphingolipids	Sulfatide	84	SHexCer	Sulfatide	SHexCer 36:2;2	SHexCer 18:1;2/18:1	SHex	2	2	0	1	1	sphingoid
Sphingolipids	Trihexosylceramide	85	Hex3Cer		Hex3Cer 36:2;2	Hex3Cer 18:1;2/18:1	Hex3	2	2	0	1	1	sphingoid
Sphingolipids	Ceramide	86	Cer		Cer 36:1;2	Cer 18:1;2/18:0		2	2	0	1	1	sphingoid
Sphingolipids	O-Acylceramide	87	ACer		ACer 48:2;2			3	3	0	1	1	sphingoid
Sterol lipids	Sterol (free)	88a	ST		ST 27:1	ST 27:1	ST	1	1	0	1	0	sterol
Sterol lipids	Cholesterol	88b	Cholesterol	Chol	Cholesterol	Cholesterol	Cholesterol	1	0	0	1	0	sterol
Sterol lipids	Steryl ester	89a	SE		SE 45:2	SE 27:1/18:1	SE	2	2	0	1	0	sterol
Sterol lipids	Cholesteryl ester	89b	CE		CE 18:1	CE 18:1	CE	1	1	0	1	0	sterol
